# Multiplex single-cell chemical genomics reveals the kinase dependence of the response to targeted therapy

**DOI:** 10.1101/2023.03.10.531983

**Authors:** José L. McFaline-Figueroa, Sanjay Srivatsan, Andrew J. Hill, Molly Gasperini, Dana L. Jackson, Lauren Saunders, Silvia Domcke, Samuel G. Regalado, Paul Lazarchuck, Sarai Alvarez, Raymond J. Monnat, Jay Shendure, Cole Trapnell

## Abstract

Chemical genetic screens are a powerful tool for exploring how cancer cells’ response to drugs is shaped by their mutations, yet they lack a molecular view of the contribution of individual genes to the response to exposure. Here, we present sci-Plex-**G**ene-by-**E**nvironment (sci-Plex-**G**x**E**), a platform for combined single-cell genetic and chemical screening at scale. We highlight the advantages of large-scale, unbiased screening by defining the contribution of each of 522 human kinases to the response of glioblastoma to different drugs designed to abrogate signaling from the receptor tyrosine kinase pathway. In total, we probed 14,121 gene-by-environment combinations across 1,052,205 single-cell transcriptomes. We identify an expression signature characteristic of compensatory adaptive signaling regulated in a MEK/MAPK-dependent manner. Further analyses aimed at preventing adaptation revealed promising combination therapies, including dual MEK and CDC7/CDK9 or NF-kB inhibitors, as potent means of preventing transcriptional adaptation of glioblastoma to targeted therapy.
