## Supplementary File 4 for "Multiplex single-cell chemical genomics reveals the kinase dependence of the response to targeted therapy"

### Sheet: Genotype_hits
TIE1	3
S1_S2_intersect_related_to_Figure_5A
Kinase	Number of GBM lines
CDK2	3
MST4	2
PIM1	2
CDK13	2
DCLK3	2
ERBB3	2
PASK	2
STK35	2
TNIK	2
AURKA	2
CDK19	2
CSF1R	2
DAPK3	2
GUCY2F	2
PDK2	2
ATM	2
AURKB	2
BRAF	2
CSNK2A2	2
MAP2K7	2
MAP3K12	2
SBK1	2
ULK4	2
CDKL1	2
EPHA5	2
FGFR1	2
IRAK1	2
IRAK2	2
MAP3K11	2
MYLK3	2
PKN1	2
TAF1	2
TXK	2
BRD2	2
CDC42BPA	2
NEK5	2
PIK3CD	2
INSRR	2
ADCK2	2
MAP3K6	2
PIK3C2B	2
ALPK2	1
FGR	1
MAP2K5	1
OXSR1	1
PIK3CB	1
STK17A	1
TTBK1	1
VRK1	1
BUB1	1
HSPB8	1
MAPK9	1
MYLK4	1
PDK3	1
WNK3	1
CAMK4	1
CHEK1	1
DYRK1B	1
GUCY2C	1
ILK	1
ADRBK1	1
CIT	1
CDK9	1
MAP2K1	1
PRKG1	1
DCLK2	1
FGFR4	1
PDGFRB	1
RIPK2	1
TNNI3K	1
ACVRL1	1
ADRBK2	1
AKT2	1
ALK	1
ALPK3	1
BRD3	1
CAMK2B	1
CAMKK1	1
CSNK1G2	1
DDR1	1
DMPK	1
DSTYK	1
EIF2AK3	1
KALRN	1
LCK	1
MAP3K15	1
MARK3	1
MARK4	1
MST1R	1
NEK6	1
PAK2	1
PIK3CA	1
PIK3CG	1
PRKG2	1
RPS6KB2	1
SCYL2	1
STK10	1
STK24	1
TBK1	1
TTBK2	1
TYK2	1
TYRO3	1
AURKC	1
BTK	1
IGF1R	1
MAPK11	1
PIK3R4	1
ROCK1	1
RPS6KA6	1
STK32A	1
STK32B	1
CDC42BPB	1
CDKL2	1
CHEK2	1
DYRK2	1
EPHA2	1
HUNK	1
JAK3	1
KSR2	1
MAP4K2	1
PAK6	1
RPS6KA4	1
RPS6KB1	1
SIK2	1
SRC	1
SRMS	1
SYK	1
VRK2	1
CAMK2G	1
ERBB4	1
IRAK4	1
ULK2	1
ADCK4	1
ANKK1	1
CDK18	1
CHUK	1
CSNK1G3	1
EIF2AK4	1
FLT3	1
LMTK3	1
MAP3K4	1
MLKL	1
MYO3B	1
PRKCQ	1
PRKD2	1
PSKH2	1
ROR1	1
SCYL3	1
SGK2	1
SGK223	1
SPEG	1
CLK3	1
KIAA1804	1
WNK4	1
YES1	1

### Sheet: Genpotype_x_drug_hits
S1_S2_intersect_related_to_Figure_5B
Kinase	Number of GBM lines
CDKL5	2
MAPK3	2
NRBP2	2
STK32C	2
TESK1	2
TP53RK	2
ALK	2
BMPR2	2
PIK3C2G	2
BMX	2
CAMKK1	2
BRD4	2
NRK	2
CDKL4	2
NEK6	2
PAK2	2
STK35	2
MOK	2
PDIK1L	2
PKDCC	2
TXK	2
CAMK1D	2
TWF2	2
EPHB1	1
EPHB6	1
ERBB2	1
GSG2	1
MAP3K12	1
ACVR1	1
CDC42BPB	1
CDK13	1
ICK	1
MAP3K6	1
MAPK12	1
MYLK4	1
PIM1	1
PIM2	1
RIPK2	1
SGK3	1
TTBK2	1
TYRO3	1
MAP3K9	1
STRADB	1
WNK4	1
MAST2	1
PLK3	1
CDK14	1
CDKL3	1
MLKL	1
PRKCH	1
ADRBK2	1
AURKC	1
BMPR1B	1
DYRK4	1
EIF2AK3	1
GRK7	1
MAP2K6	1
PIK3CA	1
RPS6KB2	1
RYK	1
TAF1	1
UHMK1	1
CDC42BPA	1
CDK2	1
EPHA4	1
HCK	1
MAPK11	1
PLK4	1
TNNI3K	1
AURKA	1
BRAF	1
MKNK1	1
NEK9	1
PDK1	1
PRKCD	1
RIOK2	1
TRIM24	1
CSNK1G3	1
ERBB4	1
NEK1	1
NTRK3	1
PRKAA2	1
TAOK1	1
CDK16	1
MAP3K4	1
MYO3B	1
PIK3CD	1
PRKCI	1
PRKCQ	1
RIPK4	1
ROR1	1
SGK2	1
SGK223	1
SPEG	1
STK17B	1
RIPK1	1
STK32A	1
